# CNVision: a computational framework for functional interpretation of intragenic copy number variants

**DOI:** 10.64898/2026.10.28.762641

**Authors:** Miles Liao, Xinming Zhuo

## Abstract

**Background:** Intragenic copy number variants (CNVs), including exon-level deletions and duplications within a single gene, represent an important class of pathogenic genomic variation. Their functional consequences depend on the precise relationship between the CNV breakpoints, exon structure, coding sequence boundaries, transcript orientation, and reading frame. Although intragenic CNVs contribute substantially to Mendelian disease, their interpretation remains difficult because many existing workflows rely on manual transcript review or annotation pipelines that do not consistently resolve exon-level and base-pair-level consequences.

**Results:** We developed CNVision, a containerized computational framework for standardized interpretation of intragenic CNVs. CNVision accepts multiple input formats, including exon-based entries, genomic coordinates, and HGVS genomic notation, and converts each into a unified internal representation for transcript-aware analysis. The system maps CNVs to coding sequence regions, calculates affected coding sequence length at base-pair resolution, and classifies predicted reading-frame consequence. CNVision was evaluated using a dataset including 200 curated intragenic CNVs spanning multiple genes, genome builds, variant structures, and input types. Across the dataset, CNVision produced predictions concordant with manual transcript-level analysis and correctly processed exon-based, coordinate-based, and HGVS-formatted inputs. Beyond basic evaluation, CNVision also identified discrepancies in previously published CNVs. Of 131 reported CNVs evaluated, 15 yielded classifications that differed from the original published interpretation; independent manual transcript-level analysis using the UCSC Genome Browser supported CNVision’s classification in all 15 variants, indicating the discrepancies were attributable to differences in transcript interpretation or coordinate calculation rather than computational error. In terms of processing speed, CNVision was tested by two board-certified laboratory geneticists who compared the runtime of CNVision versus manual analysis across 18 CNVs, 6 of each input type. CNVision consistently outperformed manual analysis by both geneticists across all variants by a significant margin.

**Conclusion:** CNVision provides a reproducible framework for functional interpretation of intragenic CNVs by automating input parsing, transcript mapping, coding sequence overlap calculation, and reading-frame classification. The framework reduces manual burden, improves consistency, and provides a foundation for future expansion into batch CNV processing and graphical variant interpretation.
