## Supplementary Table for "CNVision: a computational framework for functional interpretation of intragenic copy number variants"

### Sheet: Sheet1
Supplementary Table: Intragenic CNV dataset for CNVision evaluation
Gene	Input	Input Mode	Consequence	Source
BRCA1	BRCA1: 21	Exon Numbers	Frameshift	Manually Crafted
BRCA1	BRCA1: 17-19	Exon Numbers	Frameshift	Manually Crafted
MSH2	MSH2: 3-4	Exon Numbers	In-Frame	Manually Crafted
CACNA1A	NM_023035.3: 33-39	Exon Numbers	Frameshift	PMID: 36781956
CACNA1A	NM_023035.3: 7-8	Exon Numbers	Frameshift	PMID: 36781956
GCH1	NM_000161.3: 1	Exon Numbers	Frameshift	PMID: 36781956
CACNA1A	NM_001127222.2: 5	Exon Numbers	In-Frame	PMID: 36781956
SGCE	NM_003919.3: 7-9	Exon Numbers	Frameshift	PMID: 36781956
DDHD2	NM_015214.3: 11-16	Exon Numbers	Frameshift	PMID: 36781956
FARS2	NM_006567.5: 1-2	Exon Numbers	In-Frame	PMID: 36781956
GALC	NM_000153.4: 11-17	Exon Numbers	In-Frame	PMID: 36781956
GALC	NM_000153.4: 12-17	Exon Numbers	In-Frame	PMID: 36781956
YY1AP1	NM_001198903.1: 7-8	Exon Numbers	Frameshift	PMID: 36781956
KCTD7	NM_153033.4: 3-4	Exon Numbers	Frameshift	PMID: 36781956
PDHX	NM_003477.3: 4-5	Exon Numbers	Frameshift	PMID: 36781956
SPG11	NM_025137.4: 21-29	Exon Numbers	Frameshift	PMID: 36781956
SPG11	NM_025137.4: 31-34	Exon Numbers	Frameshift	PMID: 36781956
SPG11	NM_025137.4: 31-34	Exon Numbers	Frameshift	PMID: 36781956
SPG11	NM_025137.4: 24-26	Exon Numbers	Frameshift	PMID: 36781956
SPG7	NM_003119.4: 6-16	Exon Numbers	Frameshift	PMID: 36781956
SPG7	NM_003119.4: 1	Exon Numbers	In-Frame	PMID: 36781956
SPG7	NM_003119.4: 17	Exon Numbers	In-Frame	PMID: 36781956
SYNE1	NM_182961.4: 61-64	Exon Numbers	In-Frame	PMID: 36781956
TANGO2	NM_152906.7: 3-8	Exon Numbers	In-Frame	PMID: 36781956
PRKN	NM_004562.3: 4-6	Exon Numbers	Frameshift	PMID: 36781956
PRKN	NM_004562.3: 5-6	Exon Numbers	Frameshift	PMID: 36781956
PRKN	NM_004562.3: 6	Exon Numbers	Frameshift	PMID: 36781956
PKRN	NM_004562.3: 3-4	Exon Numbers	In-Frame	PMID: 36781956
PKRN	NM_004562.3: 3	Exon Numbers	Frameshift	PMID: 36781956
PKRN	NM_004562.3: 4	Exon Numbers	Frameshift	PMID: 36781956
CAPN3	NM_000070.2: 2-7	Exon Numbers	In-Frame	PMID: 36781956
COL6A3	NM_004369.4: 9-13	Exon Numbers	In-Frame	PMID: 36781956
COL6A3	NM_004369.4: 17-21	Exon Numbers	In-Frame	PMID: 36781956
GAA	NM_000152.5: 18	Exon Numbers	In-Frame	PMID: 36781956
NEB	NM_004543.4: 6-81	Exon Numbers	In-Frame	PMID: 36781956
SGCG	NM_000231.3: 7	Exon Numbers	Frameshift	PMID: 36781956
DMD	NM_004006.3: 8-30	Exon Numbers	Frameshift	PMID: 36781956
DMD	NM_004006.2: 11-29	Exon Numbers	In-Frame	PMID: 36781956
DMD	NM_004006.2: 45-48	Exon Numbers	Frameshift	PMID: 36781956
DMD	NM_004006.2: 63-79	Exon Numbers	Frameshift	PMID: 36781956
DMD	NM_004006.2: 45-55	Exon Numbers	Frameshift	PMID: 36781956
DMD	NM_004006.2: 46-59	Exon Numbers	Frameshift	PMID: 36781956
DMD	NM_004006.2: 45-50	Exon Numbers	Frameshift	PMID: 36781956
DMD	NM_004006.2: 55-74	Exon Numbers	In-Frame	PMID: 36781956
TP53	NM_000546.6: 8-9	Exon Numbers	Frameshift	Manually Crafted
TP53	NM_001276699.3: 4-5	Exon Numbers	Frameshift	Manually Crafted
SPOUT1	SPOUT1: 8-11	Exon Numbers	In-Frame	Manually Crafted
TBX1	TBX1: 2-3	Exon Numbers	Frameshift	Manually Crafted
BRCA1	BRCA1: 10-11	Exon Numbers	Frameshift	Manually Crafted
DMD	DMD: 44	Exon Numbers	Frameshift	Manually Crafted
DMD	DMD: 31-32	Exon Numbers	In-Frame	Manually Crafted
SPOUT1	SPOUT1: 4-7	Exon Numbers	Frameshift	Manually Crafted
SPOUT1	SPOUT1: 2-3	Exon Numbers	Frameshift	Manually Crafted
SPOUT1	SPOUT1: 3	Exon Numbers	In-Frame	Manually Crafted
AUTS2	NM_015570.4: 7-11	Exon Numbers	Frameshift	PMID: 39749505
TRIO	NM_007118.4: 2-11	Exon Numbers	Frameshift	PMID: 39749505
ITPR1	NM_002222.6: 1-37	Exon Numbers	Frameshift	PMID: 36781956
CACNA1A	NC_000019.9:g.(13325430_13335371)_(13346648_13352244)del	HGVS	Frameshift	PMID: 36781956
CACNA1A	NC_000019.9:g.(13441150_13445205)_(13446729_13470438)del	HGVS	Frameshift	PMID: 36781956
GCH1	NC_000014.8:g.(55344978_55369012)_(55369387_55408261)del	HGVS	Frameshift	PMID: 36781956
SGCE	NC_000007.13:g.(94218180_94228057)_(94230141_94248020)del	HGVS	Frameshift	PMID: 36781956
DDHD2	NC_000008.10:g.(38105438_38107219)_(38112943_38117509)del	HGVS	Frameshift	PMID: 36781956
FARS2	NC_000006.11:g.(5261001_5368795)_(5369464_5404748)del	HGVS	In-Frame	PMID: 36781956
GALC	NC_000014.8:g.(85996261_88400110)_(88416379_88416977)del	HGVS	In-Frame	PMID: 36781956
KCTD7	NC_000007.13:g.(66098431_66103239)_(66108216_66236869)del	HGVS	Frameshift	PMID: 36781956
PDHX	NC_000011.9:g.(34969208_34978950)_(34982107_34988191)del	HGVS	Frameshift	PMID: 36781956
SPG11	NC_000015.9:g.(44876753_44877853)_(44896402_44898148)dup	HGVS	Frameshift	PMID: 36781956
SPG11	NC_000015.9:g.(44861734_44862623)_(44867215_44876060)del	HGVS	Frameshift	PMID: 36781956
SPG11	NC_000015.9:g.(44861719_44862666)_(44867274_44875972)del	HGVS	Frameshift	PMID: 36781956
SPG7	NC_000016.9:g.(89592941_89595890)_(89620977_89623235)del	HGVS	Frameshift	PMID: 36781956
SPG7	NC_000016.9:g.(89390951_89574039)_(89575481_89576906)del	HGVS	In-Frame	PMID: 36781956
SPG7	NC_000016.9:g.(89620977_89623235)_(89623441_89627434)del	HGVS	In-Frame	PMID: 36781956
TANGO2	NC_000022.10:g.(20024377_20030877)_(20050965_20073209)del	HGVS	In-Frame	PMID: 36781956
PRKN	NC_000006.11:g.(162206974_162394233)_(162622319_162683461)del	HGVS	Frameshift	PMID: 36781956
PRKN	NC_000006.11:g.(162206974_162394233)_(162475244_162622080)del	HGVS	Frameshift	PMID: 36781956
PKRN	NC_000006.11:g.(162475244_162622080)_(162683770_162864377)del	HGVS	In-Frame	PMID: 36781956
PKRN	NC_000006.11:g.(162622319_162683461)_(162683770_162864377)del	HGVS	Frameshift	PMID: 36781956
PKRN	NC_000006.11:g.(162475244_162622080)_(162622319_162683461)del	HGVS	Frameshift	PMID: 36781956
CAPN3	NC_000015.9:g.(42652323_42676657)_(42684925_42686351)del	HGVS	In-Frame	PMID: 36781956
COL6A3	NC_000002.11:g.(238272110_238272947)_(238280992_238283014)del	HGVS	In-Frame	PMID: 36781956
COL6A3	NC_000002.11:g.(238266574_238267054)_(238268923_238269676)dup	HGVS	In-Frame	PMID: 36781956
GAA	NC_000017.10:g.(78091555_78091938)_(78092166_78092370)del	HGVS	In-Frame	PMID: 36781956
LARGE1	NC_000022.10:g.(33562856_33670431)_(33733814_33777909)dup	HGVS	In-Frame	PMID: 36781956
SGCG	NC_000013.10:g.(23869626_23894775)_(23894899_23898506)del	HGVS	Frameshift	PMID: 36781956
DMD	NC_000023.10:g.(32408298_32429868)_(32717410_32827609)del	HGVS	Frameshift	PMID: 36781956
DMD	NC_000023.10:g.(32430030_32456358)_(32662430_32663081)del	HGVS	In-Frame	PMID: 36781956
DMD	NC_000023.10:g.(31854939_31893307)_(31986631_32235032)del	HGVS	Frameshift	PMID: 36781956
DMD	NC_000023.10:g.(30851433)_(31286044)dup	HGVS	Frameshift	PMID: 36781956
DMD	NC_000023.10:g.(31675215)_(32174025)dup	HGVS	Frameshift	PMID: 36781956
DMD	NC_000023.10:g.(31462793_31496270)_(31950345_31986484)del	HGVS	Frameshift	PMID: 36781956
DMD	NC_000023.10:g.(31792309_31838091)_(31986631_32235032)del	HGVS	Frameshift	PMID: 36781956
DMD	NC_000023.10:g.(31165638_31187487)_(31646026_31676121)del	HGVS	In-Frame	PMID: 36781956
CACNA1A	NC_000019.9:g.(13470613_13470613)_(13476283_13482502)del	HGVS	Frameshift	PMID: 36781956
ITPR1	NC_000003.11:g.(4508999_4558177)_(4752241_4753421)del	HGVS	Frameshift	PMID: 36781956
GALC	NC_000014.8:g.(86087482_88401222)_(88417002_88429855)del	HGVS	Frameshift	PMID: 36781956
SPG11	NC_000015.9:g.(44884638_44887491)_(44889123_44890374)del	HGVS	In-Frame	PMID: 36781956
SYNE1	NC_000006.11:g.(152685045_152685922)_(152690810_152694177)del	HGVS	Frameshift	PMID: 36781956
PRKN	NC_000006.11:g.(162206974_162394233)_(162394462_162475040)dup	HGVS	Frameshift	PMID: 36781956
NEB	NC_000002.11:g.(152432808_152466318)_(152582063_152584191)del	HGVS	Frameshift	PMID: 36781956
OPHN1	hg19: chrX:67,408,680-67,422,196	Genomic Coordinates	Frameshift	Manually Crafted
MMP2	hg38: chr16:55,487,880-55,490,274	Genomic Coordinates	In-Frame	Manually Crafted
MMP2	hg38: chr16:55,491,365-55,499,166	Genomic Coordinates	Frameshift	Manually Crafted
TRPV4	hg38:chr12:109,800,049-109,803,817	Genomic Coordinates	In-Frame	Manually Crafted
TRPV4	hg38:chr12:109,785,769-109,799,404	Genomic Coordinates	Frameshift	Manually Crafted
FGFR2	hg38:chr10:121,517,986-121,567,788	Genomic Coordinates	Frameshift	Manually Crafted
FGFR2	hg38:chr10:121,537,407-121,552,445	Genomic Coordinates	In-Frame	Manually Crafted
GDF5	hg38:chr20:35,434,680-35,437,365	Genomic Coordinates	Frameshift	Manually Crafted
GDF5	hg38:chr20:35,434,681-35,437,365	Genomic Coordinates	In-Frame	Manually Crafted
GDF5	hg38:chr20:35,434,965-35,437,114	Genomic Coordinates	Intronic	Manually Crafted
ROR2	hg38:chr9:91,757,223-91,757,610	Genomic Coordinates	In-Frame	Manually Crafted
ROR1	hg38:chr9:91,757,223-91,757,557	Genomic Coordinates	Frameshift	Manually Crafted
BMPR1B	hg38:chr4:95,111,285-95,139,972	Genomic Coordinates	In-Frame	Manually Crafted
BMPR1B	hg38:chr4:95,115,436-95,130,264	Genomic Coordinates	Frameshift	Manually Crafted
PIK3CA	hg38:chr3:179,199,535-179,226,556	Genomic Coordinates	Frameshift	Manually Crafted
PIK3CA	hg38:chr3:179,200,859-179,225,124	Genomic Coordinates	In-Frame	Manually Crafted
ATP6V0A2	hg38:chr12:123,721,993-123,737,846	Genomic Coordinates	Frameshift	Manually Crafted
ATP6V0A2	hg38:chr12:123,727,331-123,734,580	Genomic Coordinates	In-Frame	Manually Crafted
SYNE1	hg38:chr6:152,148,007-152,151,836	Genomic Coordinates	Frameshift	Manually Crafted
CACNA1A	seq[GRCh37] 19p13.2p13.2(13335371_13346648)x1	Genomic Coordinates	Frameshift	Manually Crafted
SYNE1	hg38:chr6:152,140,843-152,148,796	Genomic Coordinates	Frameshift	Manually Crafted
SYNE1	hg38:chr6:152145084-152146004	Genomic Coordinates	Intronic	Manually Crafted
SYNE1	hg38:chr6:152,141,205-152,143,771	Genomic Coordinates	Frameshift	Manually Crafted
SYNE1	hg38:chr6:152,141,206-152,143,770	Genomic Coordinates	In-Frame	Manually Crafted
SYNE1	hg38:chr6:152,141,268-152,141,364	Genomic Coordinates	Frameshift	Manually Crafted
NOG	hg38:chr17:56,594,624-56,594,708	Genomic Coordinates	Frameshift	Manually Crafted
NOG	hg38:chr17:56,594,272-56,594,337	Genomic Coordinates	In-Frame	Manually Crafted
SCN5A	hg38:chr3:38,578,201-38,631,837	Genomic Coordinates	In-Frame	Manually Crafted
SCN5A	hg38:chr3:38,584,763-38,610,736	Genomic Coordinates	Frameshift	Manually Crafted
SCN5A	hg38:chr3:38,597,954-38,597,977	Genomic Coordinates	Frameshift	Manually Crafted
SCN5A	hg38:chr3:38,598,905-38,598,941	Genomic Coordinates	In-Frame	Manually Crafted
SCN5A	hg38:chr3:38,597,954-38,598,941	Genomic Coordinates	Frameshift	Manually Crafted
SCN5A	hg38:chr3:38,597,954-38,598,942	Genomic Coordinates	In-Frame	Manually Crafted
SCN5A	hg38:chr3:38,613,829-38,614,370	Genomic Coordinates	In-Frame	Manually Crafted
SCN5A	hg38:chr3:38,613,662-38,613,931	Genomic Coordinates	Frameshift	Manually Crafted
DNM3TA	hg38:chr2:25,242,809-25,249,997	Genomic Coordinates	Frameshift	Manually Crafted
DNM3TA	hg38:chr2:25,245,106-25,246,942	Genomic Coordinates	In-Frame	Manually Crafted
DNM3TA	hg38:chr2:25,245,106-25,246,748	Genomic Coordinates	Frameshift	Manually Crafted
DNM3TA	hg38:chr2:25,245,106-25,246,746	Genomic Coordinates	In-Frame	Manually Crafted
LMNA	hg38:chr1:156,134,065-156,137,355	Genomic Coordinates	In-Frame	Manually Crafted
LMNA	hg38:chr1:156,136,088-156,136,239	Genomic Coordinates	In-Frame	Manually Crafted
LMNA	hg38:chr1:156,136,101-156,136,232	Genomic Coordinates	Frameshift	Manually Crafted
LMNA	hg38:chr1:156,135,845-156,137,062	Genomic Coordinates	In-Frame	Manually Crafted
LMNA	hg38:chr1:156,135,926-156,137,062	Genomic Coordinates	Frameshift	Manually Crafted
LMNA	hg38:chr1:156,135,926-156,136,275	Genomic Coordinates	In-Frame	Manually Crafted
PITX2	hg38:chr4:110,621,054-110,621,458	Genomic Coordinates	Frameshift	Manually Crafted
GCH1	seq[GRCh37] 14q22.1q22.1(55369012_55369387)x1	Genomic Coordinates	Frameshift	PMID: 36781956
SGCE	seq[GRCh37] 7q21.3q21.3(94228057_94230141)x1	Genomic Coordinates	Frameshift	PMID: 36781956
DDHD2	seq[GRCh37] 8p11.23p11.23(38107219_38112943)x0	Genomic Coordinates	Frameshift	PMID: 36781956
GALC	seq[GRCh37] 14q31.3q31.3(88400110_88416379)x1	Genomic Coordinates	In-Frame	PMID: 36781956
YY1AP1	1q22(155638416-155640257)x0 [GRCh37]	Genomic Coordinates	Frameshift	PMID: 36781956
KCTD7	seq[GRCh37] 7q11.21q11.21(66103239_66108216)x1	Genomic Coordinates	Frameshift	PMID: 36781956
PDHX	seq[GRCh37] 11p13p13(34978950_34982107)x1	Genomic Coordinates	Frameshift	PMID: 36781956
SPG11	seq[GRCh37] 15q21.1q21.1(44877853_44896402)x3	Genomic Coordinates	Frameshift	PMID: 36781956
SPG11	seq[GRCh37] 15q21.1q21.1(44862623_44867215)x1	Genomic Coordinates	Frameshift	PMID: 36781956
SPG11	seq[GRCh37] 15q21.1q21.1(44862666_44867274)x1	Genomic Coordinates	Frameshift	PMID: 36781956
SPG7	seq[GRCh37] 16q24.3q24.3(89595890_89620977)x1	Genomic Coordinates	Frameshift	PMID: 36781956
SPG7	seq[GRCh37] 16q24.3q24.3(89574039_89575481)x1	Genomic Coordinates	In-Frame	PMID: 36781956
SPG7	seq[GRCh37] 16q24.3q24.3(89623235_89623441)x1	Genomic Coordinates	In-Frame	PMID: 36781956
TANGO2	seq[GRCh37] 22q11.21q11.21(20030877_20050965)x0	Genomic Coordinates	In-Frame	PMID: 36781956
PRKN	seq[GRCh37] 6q26q26(162394233_162622319)x1	Genomic Coordinates	Frameshift	PMID: 36781956
PRKN	seq[GRCh37] 6q26q26(162394233_162475244)x1	Genomic Coordinates	Frameshift	PMID: 36781956
PRKN	seq[GRCh37] 6q26q26(162394233_162394462)x4	Genomic Coordinates	Frameshift	PMID: 36781956
PKRN	seq[GRCh37] 6q26q26(162622080_162683770)x1	Genomic Coordinates	In-Frame	PMID: 36781956
PKRN	seq[GRCh37] 6q26q26(162683461_162683770)x1	Genomic Coordinates	Frameshift	PMID: 36781956
PKRN	seq[GRCh37] 6q26q26(162622080_162622319)x1	Genomic Coordinates	Frameshift	PMID: 36781956
CAPN3	seq[GRCh37] 15q15.1q15.1(42676657_42684925)x1	Genomic Coordinates	In-Frame	PMID: 36781956
COL6A3	seq[GRCh37] 2q37.3q37.3(238272947_238280992)x1	Genomic Coordinates	In-Frame	PMID: 36781956
COL6A3	seq[GRCh37] 2q37.3q37.3(238267054_238268923)x3	Genomic Coordinates	In-Frame	PMID: 36781956
GAA	seq[GRCh37] 17q25.3q25.3(78091938_78092166)x1	Genomic Coordinates	In-Frame	PMID: 36781956
LARGE1	seq[GRCh37] 22q12.3q12.3(33670431_33733814)x3	Genomic Coordinates	In-Frame	PMID: 36781956
SGCG	seq[GRCh37] 13q12.12q12.12(23894775_23894899)x0	Genomic Coordinates	Frameshift	PMID: 36781956
DMD	seq[GRCh37] Xp21.1p21.1(32429868_32717410)x1	Genomic Coordinates	Frameshift	PMID: 36781956
DMD	seq[GRCh37] Xp21.1p21.1(32456358_32662430)x0	Genomic Coordinates	In-Frame	PMID: 36781956
DMD	seq[GRCh37] Xp21.1p21.1(31893307_31986631)x0	Genomic Coordinates	Frameshift	PMID: 36781956
DMD	seq[GRCh37] Xp21.1p21.1(30851433_31286044)x3	Genomic Coordinates	Frameshift	PMID: 36781956
DMD	seq[GRCh37] Xp21.1p21.1(31675215_32174025)x3	Genomic Coordinates	Frameshift	PMID: 36781956
DMD	seq[GRCh37] Xp21.1p21.1(31496270_31950345)x1	Genomic Coordinates	Frameshift	PMID: 36781956
DMD	seq[GRCh37] Xp21.1p21.1(31838091_31986631)x0	Genomic Coordinates	Frameshift	PMID: 36781956
DMD	seq[GRCh37] Xp21.1p21.1(31187487_31646026)x0	Genomic Coordinates	In-Frame	PMID: 36781956
TP53	chr17:7,576,639-7,577,344x1[GRCh37]	Genomic Coordinates	Frameshift	Manually Crafted
TP53	chr17:7,673,416-7,674,121x1[GRCh38]	Genomic Coordinates	Frameshift	Manually Crafted
SPOUT1	chr9:131585886-131587576x3[GRCh37]	Genomic Coordinates	In-Frame	Manually Crafted
TBX1	chr22:19762700-19764885x1[GRCh38]	Genomic Coordinates	Frameshift	Manually Crafted
BRCA1	chr17:43086436-43095443x1[GRCh38]	Genomic Coordinates	Frameshift	Manually Crafted
DMD	chrX:3399132-3397254x1[GRCh37]	Genomic Coordinates	Frameshift	Manually Crafted
DMD	arr[hg19] Xp21.1(31,889,056-32,153,328)x0	Genomic Coordinates	In-Frame	Manually Crafted
SPOUT1	chr9:131587669-131589923x3[GRCh37]	Genomic Coordinates	Frameshift	Manually Crafted
SPOUT1	chr9:131590849-131591600x1[GRCh37]	Genomic Coordinates	Frameshift	Manually Crafted
SPOUT1	chr9:131590645-131591313x3[GRCh37]	Genomic Coordinates	In-Frame	Manually Crafted
AUTS2	arr[GRCh37] 7q11.22(70204489_70236787)x3	Genomic Coordinates	Frameshift	PMID: 39749505
USP7	arr[GRCh37] 16p13.2(8997247_9004925)x1	Genomic Coordinates	In-Frame	PMID: 39749505
TRIO	arr[GRCh37] 5p15.2(14246149_14342189)x1	Genomic Coordinates	Frameshift	PMID: 39749505
CACNA1A	seq[GRCh37] 19p13.2p13.2(13445205_13446729)x1	Genomic Coordinates	In-Frame	PMID: 36781956
CACNA1A	seq[GRCh37] 19p13.2p13.2(13470613_13476283)x1	Genomic Coordinates	Frameshift	PMID: 36781956
ITPR1	seq[GRCh37] 3p26.1p26.1(4558177_4752241)x1	Genomic Coordinates	Frameshift	PMID: 36781956
FARS2	seq[GRCh37] 6p25.1p25.1(5368795_5369464)x1	Genomic Coordinates	In-Frame	PMID: 36781956
GALC	seq[GRCh37] 14q31.3q31.3(88401222_88417002)x1	Genomic Coordinates	Frameshift	PMID: 36781956
SPG11	seq[GRCh37] 15q21.1q21.1(44887491_44889123)x1	Genomic Coordinates	In-Frame	PMID: 36781956
SYNE1	seq[GRCh37] 6q25.2q25.2(152685922_152690810)x0	Genomic Coordinates	Frameshift	PMID: 36781956
NEB	seq[GRCh37] 2q23.3q23.3(152466318_152582063)x1	Genomic Coordinates	Frameshift	PMID: 36781956
